# An orphan viral genome with controversial evolutionary status sheds light on a distinct lineage of flavi-like virus infecting plants

**DOI:** 10.1101/2024.05.27.596083

**Authors:** Zhongtian Xu, Luping Zheng, Fangluan Gao, Yiyuan Li, Zongtao Sun, Jianping Chen, Chuanxi Zhang, Junmin Li, Xifeng Wang

**Author notes:** Corresponding author (J. Li), (X. Wang).

## Abstract

Advancements in high-throughput sequencing and associated bioinformatics methods have significantly expanded the RNA virus repertoire, including novel viruses with highly divergent genomes encoding ‘orphan’ proteins that apparently lack homologous sequences. This absence of homologs in routine sequence similarity search complicates their taxonomic classification and raises a fundamental question: Do these orphan viral genomes represent *bona fide* viruses? In 2022, an orphan viral genome encoding a large polyprotein was identified in alfalfa (*Medicago sativa*) and named Snake River alfalfa virus (SRAV). Initially, SRAV was proposed to be within the flavi-like lineage of the family *Flaviviridae*. Subsequently, another research group showed its common occurrence in alfalfa but challenged its taxonomic position, suggesting it belongs to the family *Endornaviridae* rather than *Flaviviridae*. In this study, a large-scale analysis of 77 publicly available small RNA datasets indicated that SRAV could be detected across various tissues and cultivars of alfalfa, and has a broad geographical distribution. Moreover, profiles of the SRAV-derived small interfering RNAs (vsiRNAs) exhibited typical characteristics of virus in plant hosts. Through comprehensive evolutionary analysis, we demonstrated that SRAV should be a positive single-stranded RNA (ssRNA) flavi-like virus that infects alfalfa, rather than a member of the double-stranded RNA (dsRNA) of the family *Endornaviridae*. Our findings suggest that SRAV represents a unique class of plant-hosted flavi-like viruses with unusual genome organization and evolutionary status, differing from previously identified flavi-like viruses documented to infect plants. The latter shows a close evolutionary relationship to flavi-like viruses primarily found in plant-feeding invertebrates and lacks evidence of triggering host RNA interference (RNAi) responses so far. In summary, our study resolves the taxonomic controversy surrounding SRAV and suggests the potential existence of two distinct clades of plant-hosted flavi-like viruses with independent evolutionary origins. Furthermore, our research provides the first evidence of plant-hosted flavi-like viruses triggering the host’s RNAi antiviral response. The widespread occurrence of SRAV underscores its potential ecological significance in alfalfa, a crop of substantial economic importance.
