## Supplementary Table S1 for "An orphan viral genome with controversial evolutionary status sheds light on a distinct lineage of flavi-like virus infecting plants"

### Sheet: Fig.4.
Maximum likelihood phylogenetic tree based on the polyprotein coding region of SRAV and representative members of the family Endornaviridae and Flaviviridae. The substitution model selected by ModelFinder is LG+F+R7
Accession	Polyprotein Length (aa)	Description
YP_009222598.1	4939	Cucumis melo alphaendornavirus
YP_009165596.1	4884	Hot pepper alphaendornavirus
YP_009513187.1	4884	Bell pepper alphaendornavirus
YP_009305414.1	4785	Winged bean alphaendornavirus 1
YP_009212849.1	4663	Hordeum vulgare alphaendornavirus
YP_438202.1	4627	Oryza rufipogon alphaendornavirus
YP_009046830.1	4580	Yerba mate alphaendornavirus
YP_438200.1	4572	Oryza sativa alphaendornavirus
BAM68539.1	4496	Phaseolus vulgaris alphaendornavirus 1
NP_040937.1	3988	Bovine viral diarrhea virus 1
NP_075354.1	3898	Classical swine fever virus
YP_009026415.1	3897	Pronghorn antelope pestivirus
NP_620062.1	3895	Border disease virus
USJ75211.1	3835	Snake River alfalfa virus
UZF12966.1	3835	Snake River alfalfa virus-WA1
AGJ71780.1	3484	Pegivirus neotomae
YP_164264.1	3434	Usutu virus
NP_059434.1	3432	Japanese encephalitis virus
NP_041724.2	3430	West Nile virus
YP_009350103.1	3430	Yaounde virus
YP_009222008.1	3429	Spondweni virus
YP_009428568.1	3423	Zika virus
AVM87250.1	3419	Wenzhou shark flavivirus
NP_041726.1	3411	Yellow fever virus
YP_009344968.1	3393	Uganda S virus
NP_059433.1	3392	dengue virus type I
NP_056776.2	3391	Dengue virus type 2
ACV04605.2	3373	Nakiwogo virus
AGG76014.1	3364	Palm Creek virus
YP_899469.2	3363	Culex flavivirus
CCC55433.1	3357	Culex theileri flavivirus
AGI04301.1	3344	Equine pegivirus 1
YP_010774711.1	3335	Guereza hepacivirus
ANO81671.1	2972	pegivirus suis
UZS78522.1	2865	Rodent hepacivirus
QFR03302.1	2779	Bovine hepacivirus

### Sheet: Fig.5.
Maximum likelihood phylogenetic tree based on the RdRP domain region of SRAV and representative members of different RNA virus super-groups. The substitution model selected by ModelFinder is Blosum62+R3
Accession	RdRP domain Length (aa)	Description
YP_009725307.1	927	SARS-Cov2
BAD51468.1	844	Tomato spotted mosaic virus
NP_620522.1	738	Rice strip virus
CCC55433.1	580	Culex theileri flavivirus
YP_899469.2	570	Culex flavivirus
YP_009428568.1	565	Zika virus
NP_056776.2	563	dengue virus type 2
AVM87250.1	522	Wenzhou shark flavivirus
WIW79831.1	466	Calibrachoa mottle virus
BAB15934.1	449	Ryegrass mottle virus
AUW34301.1	444	crahelivirus A1
QPL17784.1	443	Pistacia sobemo-like virus
AAO24320.1	442	Turnip rosette virus
AAK91591.1	345	Equine rhinitis B virus 2
YP_009026377.1	336	aalivirus A1
USJ75211.1	293	Snake River alfalfa virus
NP_056779.1	272	Hepatitis E virus
YP_009212849.1	236	Hordeum vulgare alphaendornavirus
YP_009165596.1	236	Hot pepper alphaendornavirus
QIA20057.1	186	SARS-Cov
QGA88473.1	133	Bat MERS-like coronavirus

### Sheet: Fig.6.
Maximum likelihood phylogenetic tree based on the RdRP domain region of SRAV and representative members of the family in which member encodes a polyprotein. The substitution model selected by ModelFinder is Blosum62+I+G4
Accession	RdRP domain Length (aa)	Description
NP_075354.1	578	Classical swine fever virus
NP_620062.1	578	Border disease virus
NP_059434.1	577	Japanese encephalitis virus
AGG76014.1	569	Palm Creek virus
YP_899469.2	554	Culex flavivirus
AVM87250.1	522	Wenzhou shark flavivirus
AAD14564.1	457	Rio Negro virus
AAA96972.1	457	Ockelbo virus
ABB53380.1	457	Ross River virus
YP_009026377.1	336	aalivirus A1
AEO13676.1	332	Duck hepatitis A virus 3
AUW34305.1	327	grusopivirus A1
CAF21713.1	322	Cherry rasp leaf virus
AAL99277.1	315	Nebraska virus
AAD20260.1	314	Sacbrood virus
BAD06930.1	313	Kakugo virus
AAP51418.2	313	Varroa destructor virus 1
BAA76746.1	312	Satsuma dwarf virus
AAW63128.1	307	Strawberry latent ringspot virus
YP_010795723.1	307	Sapovirus
AFH89833.1	306	Turkey calicivirus
USJ75211.1	293	Snake River alfalfa virus
CAQ16027.2	273	Avian hepatitis E
BAC75627.1	273	Swine hepatitis E virus
AHC70111.2	273	moose hepatitis E virus
YP_009553622.1	236	Cluster bean endornavirus 1
CAB43195.2	236	Chilli veinal mottle virus
YP_009222598.1	236	Cucumis melo endornavirus
YP_438200.1	236	Oryza sativa alphaendornavirus
AOC84052.1	235	Coccinia mottle virus
WPY18016.1	235	Bean common mosaic virus

### Sheet: Fig.8
Maximum likelihood phylogenetic tree based on the RdRP domain region of SRAV and representative members of the family Endornaviridae and Flaviviridae. This dataset also encompasses flavivirus sequences from non-classical hosts, including flaviviruses claimed to host marine organisms (Journal of virology, 2019, PMID: 31068424), and flaviviruses claimed to host plants (Archives of Virology, 2023, P…
Accession	RdRP domain Length (aa)	Description
CCC55433.1	580	Culex theileri flavivirus
YP_002922020.1	579	Wesselsbron virus
YP_009026415.1	579	Pronghorn antelope pestivirus
NP_040937.1	578	Bovine viral diarrhea virus 1
NP_075354.1	578	Classical swine fever virus
NP_620062.1	578	Border disease virus
NP_059434.1	577	Japanese encephalitis virus
YP_009553341.1	577	Rocio virus
YP_009222008.1	575	Spondweni virus
NP_059433.1	574	dengue virus type I
YP_009428568.1	574	Zika virus
YP_002884239.1	571	Quang Binh virus
ACV04605.2	571	Nakiwogo virus
YP_899469.2	570	Culex flavivirus
YP_009041466.1	569	Nienokoue virus
AGG76014.1	569	Palm Creek virus
QCH00712.1	558	Gammarus chevreuxi flavivirus
QCH00713.1	555	Crangon crangon flavivirus
QCH00716.1	527	Gammarus pulex flavivirus
QCH00711.1	527	Southern pygmy squid flavivirus
AVM87250.1	522	Wenzhou shark flavivirus
ARO50047.1	483	Apis flavivirus
YP_009513187.1	387	Bell pepper alphaendornavirus
YP_009276355.1	340	R.necatrix endornavirus 1
YP_009305414.1	336	Winged bean alphaendornavirus 1
YP_009315910.1	307	B.cinerea betaendornavirus 1
UVC46623.1	304	carrot flavi-like virus
YP_009165596.1	297	Hot pepper alphaendornavirus
YP_009553622.1	294	Cluster bean endornavirus 1
USJ75211.1	293	Snake River alfalfa virus
UZF12966.1	293	Snake River alfalfa virus-WA1
YP_009222598.1	280	C.melo alphaendornavirus
YP_009212849.1	271	H.vulgare alphaendornavirus
ALK01984.1	213	Macrosiphum euphorbiae virus 1
QTJ63660.1	209	Odonatan flavi-related virus
DBA07051.1	203	Sonchus virus 1
QBP37018.1	188	Lampyris noctiluca flavivirus 1
UFT26916.1	186	Drosophila-associated flavivirus 7
DBA07050.1	184	Coptis virus 1
BAM78286.1	182	Gentian Kobu-sho-associated virus
AHY79970.1	177	Soybean cyst nematode virus 5

### Sheet: Fig.S3
Maximum likelihood phylogenetic tree based on the polyprotein coding region of SRAV and representative members of the family Endornaviridae and Flaviviridae. The datasets were identical to the paper published in the Virology Journal 2023 (PMID: 36803436 ). The substitution model selected by ModelFinder is LG+F+R6
Accession	Polyprotein Length (aa)	Description
YP_009310051.1	6359	Ceratobasidium endornavirus D
YP_008719905.1	5747	Rhizoctonia cerealis alphaendornavirus 1
YP_009310114.1	5744	Ceratobasidium endornavirus B
YP_009552276.1	5538	Rhizoctonia solani endornavirus 1
YP_009310111.1	5407	Ceratobasidium endornavirus C
YP_003280846.1	5373	Helicobasidium mompa alphaendornavirus 1
YP_010086587.1	5262	Rhizoctonia solani endornavirus 2
YP_009351891.1	4977	Lagenaria siceraria endornavirus-Hubei
YP_009010973.1	4974	Lagenaria siceraria endornavirus-California
YP_009310113.1	4968	Ceratobasidium endornavirus A
YP_009222598.1	4939	Cucumis melo alphaendornavirus
YP_009551959.1	4932	Phaseolus vulgaris endornavirus 3
YP_009506353.1	4920	Phaseolus vulgaris alphaendornavirus 2
YP_009310116.1	4905	Ceratobasidium endornavirus G
YP_009165596.1	4884	Hot pepper alphaendornavirus
YP_009513187.1	4884	Bell pepper alphaendornavirus
YP_009553502.1	4867	Helianthus annuus alphaendornavirus
YP_009305414.1	4785	Winged bean alphaendornavirus 1
YP_009212849.1	4663	Hordeum vulgare alphaendornavirus
YP_438202.1	4627	Oryza rufipogon alphaendornavirus
YP_009513188.1	4619	Phaseolus vulgaris alphaendornavirus 1
YP_241110.1	4612	Phytophthora alphaendornavirus 1
YP_009046830.1	4580	Yerba mate alphaendornavirus
YP_438200.1	4572	Oryza sativa alphaendornavirus
YP_005086952.1	4393	Persea americana alphaendornavirus 1
YP_009552081.1	4301	Diatom colony associated dsRNA virus 15
YP_009553622.1	4207	Cluster bean endornavirus 1
YP_007003829.1	4027	Grapevine endophyte alphaendornavirus
YP_009552723.1	4020	Sclerotinia minor endornavirus 1
NP_040937.1	3988	Bovine viral diarrhea virus 1
YP_009225663.1	3952	Erysiphe cichoracearum alphaendornavirus
NP_075354.1	3898	Classical swine fever virus
YP_009026415.1	3897	Pronghorn antelope pestivirus
NP_620062.1	3895	Border disease virus
USJ75211.1	3835	Snake River alfalfa virus
UZF12966.1	3835	Snake River alfalfa virus WA
YP_009315910.1	3787	Botrytis cinerea betaendornavirus 1
YP_008169851.1	3491	Sclerotinia sclerotiorum endornavirus 1
YP_009022070.1	3459	Sclerotinia sclerotiorum betaendornavirus 1
YP_005352889.1	3444	Donggang virus
YP_009553376.1	3436	Kampung Karu virus
YP_164264.1	3434	Usutu virus
NP_059434.1	3432	Japanese encephalitis virus
YP_009552278.1	3432	Nanay virus
NP_041724.2	3430	West Nile virus
YP_009350103.1	3430	Yaounde virus
YP_529670.1	3429	Gremmeniella abietina endornavirus 1
YP_009222008.1	3429	Spondweni virus
YP_002790883.1	3426	Bagaza virus
YP_009553341.1	3425	Rocio virus
YP_001040006.1	3424	Ilheus virus
YP_009428568.1	3423	Zika virus
YP_009001464.1	3422	Tyuleniy virus
YP_002790881.1	3419	Zika virus
YP_009001771.1	3419	Kama virus
YP_009513190.1	3417	Royal Farm virus
YP_009345034.1	3416	Gadgets Gully virus
YP_009513189.1	3416	Kyasanur Forest disease virus
NP_041726.1	3411	Yellow fever virus
YP_001040007.1	3410	Kokobera virus
YP_002790882.1	3408	Kedougou virus
YP_002922020.1	3405	Wesselsbron virus
YP_009345035.1	3404	Kadam virus
YP_009115493.1	3400	Alternaria brassicicola betaendornavirus 1
YP_009222007.1	3393	Banzi virus
YP_009344968.1	3393	Uganda S virus
NP_059433.1	3392	dengue virus type 1
NP_056776.2	3391	dengue virus type 2
YP_001621843.1	3390	dengue virus type 3
NP_619758.1	3374	Modoc virus
YP_004123950.1	3217	Tuber aestivum betaendornavirus
YP_009276355.1	3148	Rosellinia necatrix endornavirus 1

### Sheet: Fig.S4
Maximum likelihood phylogenetic tree based on the RdRP domain region of SRAV and representative members of the family Endornaviridae and Potyviridae. The substitution model selected by ModelFinder is LG+I+G4
Accession	RdRP domain Length (aa)	Description
UZF12966.1	293	Snake River alfalfa virus-WA1
USJ75211.1	293	Snake River alfalfa virus
YP_009513187.1	236	Bell pepper alphaendornavirus
YP_009305414.1	236	Winged bean alphaendornavirus 1
YP_009046830.1	236	Yerba mate alphaendornavirus
YP_009222598.1	236	Cucumis melo alphaendornavirus
YP_009276355.1	236	Rosellinia necatrix endornavirus 1
YP_009165596.1	236	Hot pepper alphaendornavirus
CAB43195.2	236	Chilli veinal mottle virus
YP_438200.1	236	Oryza sativa alphaendornavirus
YP_009212849.1	236	Hordeum vulgare alphaendornavirus
BAM68539.1	236	Phaseolus vulgaris alphaendornavirus 1
YP_438202.1	236	Oryza rufipogon alphaendornavirus
YP_009552723.1	235	Sclerotinia minor endornavirus 1
YP_459919.1	235	East Asian Passiflora virus
NP_613274.1	235	Dasheen mosaic virus
YP_001019187.1	235	Narcissus degeneration virus
NP_056759.1	235	Potato virus Y
NP_620483.1	235	Cocksfoot streak virus
NP_072165.1	235	Soybean mosaic virus
NP_477522.1	235	Zucchini yellow mosaic virus
WPY18016.1	235	Bean common mosaic virus
YP_009225663.1	234	Erysiphe cichoracearum alphaendornavirus
YP_007003829.1	234	Grapevine endophyte alphaendornavirus
YP_009315910.1	232	Botrytis cinerea betaendornavirus 1
YP_009022070.1	232	Sclerotinia sclerotiorum endornavirus 1

### Sheet: Fig.S5
Maximum likelihood phylogenetic tree based on the RdRP domain region of SRAV and representative members of different orders The substitution model selected by ModelFinder is PMB+R4
Accession	RdRP domain Length (aa)	Description
NP_056776.2	575	Dengue virus type 2
YP_009428568.1	574	Zika virus
YP_899469.2	570	Culex flavivirus
AVM87250.1	522	Wenzhou shark flavivirus
YP_438200.1	464	Oryza sativa alphaendornavirus
BAH97930.1	457	Chikungunya virus
QIC52840.1	447	Apple tombus-like virus 1
QZA75381.1	438	Peanut clump virus
CAC84400.1	371	Grapevine fleck virus
UBC53883.1	371	Alfalfa mosaic virus
QDO72745.1	348	Entoleuca gammaflexivirus 2
BAV13378.1	328	Raspberry bushy dwarf virus
YP_009126731.1	318	Alfalfa latent virus
WOK58419.1	302	Wufeng shrew carmotetravirus 1
USJ75211.1	293	Snake River alfalfa virus
BAA61806.1	287	Garlic virus A
QQG34641.1	278	Sesame deltaflexivirus 1
BCI59311.1	265	Tea plant necrotic ring blotch virus
QKO01648.1	255	Rustrela virus
NP_689439.1	241	Boolarra virus
AQM32768.1	238	Agaricus bisporus endornavirus 1
AEH26193.1	206	Lake Sinai virus 1
NP_705701.1	187	Beet necrotic yellow vein virus
AED98521.1	184	Cutthroat trout virus
AAT27317.1	183	Dendrolimus punctatus virus

### Sheet: viral_group_length
Type	Accession	Polyprotein Length (aa)	Description
alphaendornavirus	YP_008719905.1	5747	Rhizoctonia cerealis alphaendornavirus 1
alphaendornavirus	YP_003280846.1	5373	Helicobasidium mompa alphaendornavirus 1
alphaendornavirus	YP_009222598.1	4939	Cucumis melo alphaendornavirus
alphaendornavirus	YP_009506353.1	4920	Phaseolus vulgaris alphaendornavirus 2
alphaendornavirus	YP_009165596.1	4884	Hot pepper alphaendornavirus
alphaendornavirus	YP_009513187.1	4884	Bell pepper alphaendornavirus
alphaendornavirus	YP_009553502.1	4867	Helianthus annuus alphaendornavirus
alphaendornavirus	YP_009305414.1	4785	Winged bean alphaendornavirus 1
alphaendornavirus	YP_009212849.1	4663	Hordeum vulgare alphaendornavirus
alphaendornavirus	YP_438202.1	4627	Oryza rufipogon alphaendornavirus
alphaendornavirus	YP_009513188.1	4619	Phaseolus vulgaris alphaendornavirus 1
alphaendornavirus	YP_241110.1	4612	Phytophthora alphaendornavirus 1
alphaendornavirus	YP_009046830.1	4580	Yerba mate alphaendornavirus
alphaendornavirus	YP_438200.1	4572	Oryza sativa alphaendornavirus
alphaendornavirus	YP_005086952.1	4393	Persea americana alphaendornavirus 1
alphaendornavirus	YP_007003829.1	4027	Grapevine endophyte alphaendornavirus
alphaendornavirus	YP_009225663.1	3952	Erysiphe cichoracearum alphaendornavirus
betaendornavirus	YP_009552723.1	4020	Sclerotinia minor endornavirus 1
betaendornavirus	YP_009315910.1	3787	Botrytis cinerea betaendornavirus 1
betaendornavirus	YP_008169851.1	3491	Sclerotinia sclerotiorum endornavirus 1
betaendornavirus	YP_009022070.1	3461	Sclerotinia sclerotiorum betaendornavirus 1
betaendornavirus	YP_529670.1	3429	Gremmeniella abietina endornavirus 1
betaendornavirus	YP_009115493.1	3402	Alternaria brassicicola betaendornavirus 1
betaendornavirus	YP_004123950.1	3219	Tuber aestivum betaendornavirus
betaendornavirus	YP_009276355.1	3148	Rosellinia necatrix endornavirus 1
cISF	ACV04605.2	3373	Nakiwogo virus
cISF	AGG76014.1	3364	Palm Creek virus
cISF	YP_899469.2	3363	Culex flavivirus
cISF	YP_002884239.1	3359	Quang Binh virus
cISF	CCC55433.1	3357	Culex theileri flavivirus
cISF	YP_009041466.1	3356	Nienokoue virus
plant	DBA07051.1	7803	Sonchus virus 1
plant	DBA07050.1	7716	Coptis virus 1
plant	BAM78286.1	7391	Gentian Kobu-sho-associated virus
plant	UVC46623.1	7078	carrot flavi-like virus
insectANDvertebrate	YP_164264.1	3434	Usutu virus
insectANDvertebrate	NP_059434.1	3432	Japanese encephalitis virus
insectANDvertebrate	NP_041724.2	3430	West Nile virus
insectANDvertebrate	YP_009350103.1	3430	Yaounde virus
insectANDvertebrate	YP_009222008.1	3429	Spondweni virus
insectANDvertebrate	YP_009553341.1	3425	Rocio virus
insectANDvertebrate	YP_001040006.1	3424	Ilheus virus
insectANDvertebrate	YP_009428568.1	3423	Zika virus
insectANDvertebrate	NP_041726.1	3411	Yellow fever virus
insectANDvertebrate	YP_002922020.1	3405	Wesselsbron virus
insectANDvertebrate	YP_009344968.1	3393	Uganda S virus
insectANDvertebrate	NP_059433.1	3392	dengue virus type I
insectANDvertebrate	NP_056776.2	3391	Dengue virus type 2
marine_life	QCH00711.1	3842	Southern pygmy squid flavivirus
marine_life	QCH00716.1	3767	Gammarus pulex flavivirus
marine_life	QCH00713.1	3626	Crangon crangon flavivirus
marine_life	QCH00712.1	3558	Gammarus chevreuxi flavivirus
marine_life	AVM87250.1	3419	Wenzhou shark flavivirus
Medicago_sativa	USJ75211.1	3835	Snake River alfalfa virus
Medicago_sativa	UZF12966.1	3835	Snake River alfalfa virus-WA1
plant feeding invertebrate	ANO46358.1	8960	Diaphorina citri flavi-like virus
plant feeding invertebrate	ALL52885.1	8037	Xinzhou spider virus 2
plant feeding invertebrate	ALK01984.1	7333	Macrosiphum euphorbiae virus 1
plant feeding invertebrate	UFT26916.1	7002	Drosophila-associated flavivirus 7
plant feeding invertebrate	ARO50047.1	6614	Apis flavivirus
plant feeding invertebrate	QNM37798.1	6443	F.occidentalis flavi-like virus 1
plant feeding invertebrate	QTJ63660.1	6315	Odonatan flavi-related virus
plant feeding invertebrate	QBP37018.1	6152	Lampyris noctiluca flavivirus 1
plant feeding invertebrate	AHY79970.1	5905	Soybean cyst nematode virus 5
plant feeding invertebrate	ALL52886.1	5901	Shuangao lacewing virus 2
