## Supplementary Table S2 for "An orphan viral genome with controversial evolutionary status sheds light on a distinct lineage of flavi-like virus infecting plants"

### Sheet: SraInfor
SRPaccession	Run	Clean_Reads	map2SRAV	SRAV_ratio	Average_depth	Coverage_Per	SRAV presence	Organism	Cultivar	Center Name	geo_loc_name	create_date	tissue
SRP040470	SRR1201405	4026766	54829	0.0136161	134.89	0.9885	Confident	Medicago sativa	Maverick\,CUF101	HENAN AGRICULTURAL UNIVERSITY	China:Zhengzhou	2014-03-22T11:29:00Z	leaves
SRP040470	SRR1201406	3623295	24022	0.00662988	64.59	0.9917	Confident	Medicago sativa	Maverick\,CUF101	HENAN AGRICULTURAL UNIVERSITY	China:Zhengzhou	2014-03-22T11:30:00Z	leaves
SRP040470	SRR1201407	2923086	3297	0.00112792	8.69	0.9389	Confident	Medicago sativa	Maverick\,CUF101	HENAN AGRICULTURAL UNIVERSITY	China:Zhengzhou	2014-03-22T11:30:00Z	leaves
SRP040470	SRR1201408	3694419	19	5.14289e-06	0.19	0.1035	Unconfident	Medicago sativa	Maverick\,CUF101	HENAN AGRICULTURAL UNIVERSITY	China:Zhengzhou	2014-03-22T11:34:00Z	leaves
SRP064230	SRR2529474	10823334	67224	0.00621103	264.21	0.8343	Confident	Medicago sativa	Zhaodong	HARBIN NORMAL UNIVERSITY	China:Harbin	2015-09-28T05:22:00Z	whole seedings
SRP064230	SRR2529475	10834784	97785	0.0090251	398.94	0.8642	Confident	Medicago sativa	Zhaodong	HARBIN NORMAL UNIVERSITY	China:Harbin	2015-09-28T04:21:00Z	whole seedings
SRP064230	SRR2529476	10782618	112193	0.010405	275.73	0.9888	Confident	Medicago sativa	Zhaodong	HARBIN NORMAL UNIVERSITY	China:Harbin	2015-09-28T05:25:00Z	whole seedings
SRP094823	SRR5091894	7241532	10329	0.00142636	46.49	0.7949	Confident	Medicago sativa	Aohan	CHINESE ACADEMY OF AGRICULTURAL SCIENCES	China: Inner Mongolia	2016-12-09T02:33:00Z	leaf
SRP094823	SRR5091895	9691273	11986	0.00123678	56.32	0.8087	Confident	Medicago sativa	Aohan	CHINESE ACADEMY OF AGRICULTURAL SCIENCES	China: Inner Mongolia	2016-12-09T02:34:00Z	leaf
SRP094823	SRR5091896	7775469	809	0.000104045	3.96	0.5507	Unconfident	Medicago sativa	Aohan	CHINESE ACADEMY OF AGRICULTURAL SCIENCES	China: Inner Mongolia	2016-12-09T02:34:00Z	leaf
SRP094823	SRR5091897	8718237	16433	0.0018849	71.72	0.8222	Confident	Medicago sativa	Aohan	CHINESE ACADEMY OF AGRICULTURAL SCIENCES	China: Inner Mongolia	2016-12-09T02:33:00Z	leaf
SRP094823	SRR5091898	6393327	10	1.56413e-06	0.13	0.0688	Unconfident	Medicago sativa	Aohan	CHINESE ACADEMY OF AGRICULTURAL SCIENCES	China: Inner Mongolia	2016-12-09T02:34:00Z	leaf
SRP094823	SRR5091899	7002912	2723	0.000388838	11.58	0.7195	Confident	Medicago sativa	Aohan	CHINESE ACADEMY OF AGRICULTURAL SCIENCES	China: Inner Mongolia	2016-12-09T02:33:00Z	root
SRP094823	SRR5091900	9001536	11642	0.00129333	52.23	0.7737	Confident	Medicago sativa	Aohan	CHINESE ACADEMY OF AGRICULTURAL SCIENCES	China: Inner Mongolia	2016-12-09T02:34:00Z	leaf
SRP094823	SRR5091901	9284260	4599	0.000495355	21.7	0.7655	Confident	Medicago sativa	Aohan	CHINESE ACADEMY OF AGRICULTURAL SCIENCES	China: Inner Mongolia	2016-12-09T02:35:00Z	root
SRP094823	SRR5091902	9755297	795	8.14942e-05	3.98	0.6303	Confident	Medicago sativa	Aohan	CHINESE ACADEMY OF AGRICULTURAL SCIENCES	China: Inner Mongolia	2016-12-09T02:37:00Z	root
SRP094823	SRR5091903	5727921	1032	0.00018017	4.58	0.6208	Confident	Medicago sativa	Aohan	CHINESE ACADEMY OF AGRICULTURAL SCIENCES	China: Inner Mongolia	2016-12-09T02:34:00Z	root
SRP094823	SRR5091904	9643821	1837	0.000190485	9.27	0.7001	Confident	Medicago sativa	Aohan	CHINESE ACADEMY OF AGRICULTURAL SCIENCES	China: Inner Mongolia	2016-12-09T02:35:00Z	root
SRP094823	SRR5091905	7415266	2092	0.000282121	9.28	0.7015	Confident	Medicago sativa	Aohan	CHINESE ACADEMY OF AGRICULTURAL SCIENCES	China: Inner Mongolia	2016-12-09T02:36:00Z	root
SRP110842	SRR6113351	17230735	1046833	0.0607538	2095.44	1	Confident	Medicago sativa	Magnum salt	CHINESE ACADEMY OF AGRICULTURAL SCIENCES	USA:North Dakota	2017-09-28T19:27:00Z	seeds
SRP110842	SRR6113312	20488803	1113583	0.0543508	2217.59	1	Confident	Medicago sativa	Magnum salt	CHINESE ACADEMY OF AGRICULTURAL SCIENCES	USA:North Dakota	2017-09-28T19:27:00Z	seeds
SRP110842	SRR6113314	18263749	1060032	0.0580402	2231.04	1	Confident	Medicago sativa	Magnum salt	CHINESE ACADEMY OF AGRICULTURAL SCIENCES	USA:North Dakota	2017-09-28T19:28:00Z	seeds
SRP110842	SRR6113352	20826539	434076	0.0208424	939.86	1	Confident	Medicago sativa	Magnum salt	CHINESE ACADEMY OF AGRICULTURAL SCIENCES	USA:North Dakota	2017-09-28T19:27:00Z	seeds
SRP110842	SRR6113353	20159322	565316	0.0280424	1136.57	1	Confident	Medicago sativa	Magnum salt	CHINESE ACADEMY OF AGRICULTURAL SCIENCES	USA:North Dakota	2017-09-28T19:28:00Z	seeds
SRP110842	SRR6113354	20612208	541100	0.0262514	1096.53	1	Confident	Medicago sativa	Magnum salt	CHINESE ACADEMY OF AGRICULTURAL SCIENCES	USA:North Dakota	2017-09-28T19:27:00Z	seeds
SRP110842	SRR6113355	21217423	1172661	0.0552688	2310.96	0.9999	Confident	Medicago sativa	Magnum salt	CHINESE ACADEMY OF AGRICULTURAL SCIENCES	USA:North Dakota	2017-09-28T19:28:00Z	seeds
SRP110842	SRR6113356	19627980	803587	0.0409409	1673.69	1	Confident	Medicago sativa	Magnum salt	CHINESE ACADEMY OF AGRICULTURAL SCIENCES	USA:North Dakota	2017-09-28T19:28:00Z	seeds
SRP110842	SRR6113357	19208296	954296	0.0496815	2012.73	0.9999	Confident	Medicago sativa	Magnum salt	CHINESE ACADEMY OF AGRICULTURAL SCIENCES	USA:North Dakota	2017-09-28T19:27:00Z	seeds
SRP110842	SRR6113358	23142335	731684	0.0316167	1633.22	0.9999	Confident	Medicago sativa	Magnum salt	CHINESE ACADEMY OF AGRICULTURAL SCIENCES	USA:North Dakota	2017-09-28T19:27:00Z	seeds
SRP110842	SRR6113359	21360051	603005	0.0282305	1250.63	1	Confident	Medicago sativa	Magnum salt	CHINESE ACADEMY OF AGRICULTURAL SCIENCES	USA:North Dakota	2017-09-28T19:28:00Z	seeds
SRP110842	SRR6113360	21301307	1030479	0.0483763	2155.48	1	Confident	Medicago sativa	Magnum salt	CHINESE ACADEMY OF AGRICULTURAL SCIENCES	USA:North Dakota	2017-09-28T19:28:00Z	seeds
SRP150034	SRR7279370	13838289	747	5.39807e-05	1.63	0.7163	Unconfident	Medicago sativa	mutant	ZHEJIANG A&F UNIVERSITY	China	2018-06-08T00:44:00Z	Leaf
SRP150034	SRR7279371	16071836	74692	0.00464738	146.23	0.9989	Confident	Medicago sativa		ZHEJIANG A&F UNIVERSITY	China	2018-06-08T00:47:00Z	leaf
SRP150034	SRR7279372	13690145	616954	0.0450656	1146.77	1	Confident	Medicago sativa	mutant	ZHEJIANG A&F UNIVERSITY	China	2018-06-08T00:43:00Z	Leaf
SRP150034	SRR7279373	16078948	900493	0.0560045	2019.58	0.9999	Confident	Medicago sativa	Mutant	ZHEJIANG A&F UNIVERSITY	China	2018-06-08T00:44:00Z	Leaf
SRP150034	SRR7279374	15736863	409	2.59899e-05	1.02	0.5156	Unconfident	Medicago sativa	mutant	ZHEJIANG A&F UNIVERSITY	China	2018-06-08T00:44:00Z	Root
SRP150034	SRR7279375	17425327	742410	0.0426052	1386.25	0.9999	Confident	Medicago sativa		ZHEJIANG A&F UNIVERSITY	China	2018-06-08T00:46:00Z	Root
SRP150034	SRR7279376	16509942	167153	0.0101244	463.35	0.9925	Confident	Medicago sativa	mutant	ZHEJIANG A&F UNIVERSITY	China	2018-06-08T00:43:00Z	Root
SRP150034	SRR7279377	17368410	51819	0.00298352	97.68	0.9978	Confident	Medicago sativa		ZHEJIANG A&F UNIVERSITY	China	2018-06-08T00:44:00Z	Root
SRP157110	SRR7685814	10110452	63544	0.00628498	155.2	0.9988	Confident	Medicago sativa	Baoding	BEIJING FORESTRY UNIVERSITY	China:baoding	2018-08-13T09:10:00Z	non-embryogenic
SRP157110	SRR7685815	10408580	219125	0.0210523	495.28	0.9995	Confident	Medicago sativa	Baoding	BEIJING FORESTRY UNIVERSITY	China:baoding	2018-08-13T09:15:00Z	cut cotyledon
SRP157110	SRR7685816	8191923	114951	0.0140322	218.86	0.9989	Confident	Medicago sativa	Baoding	BEIJING FORESTRY UNIVERSITY	China:baoding	2018-08-13T09:08:00Z	cotyledon embryo
SRP157110	SRR7685817	7925694	196	2.47297e-05	0.7	0.3607	Unconfident	Medicago sativa	Baoding	BEIJING FORESTRY UNIVERSITY	China:baoding	2018-08-13T09:09:00Z	embryogenic
SRP159567	SRR7784721	10671457	469792	0.0440232	941.11	0.9998	Confident	Medicago sativa		GEO		2018-09-04T17:34:00Z	whole plantlets
SRP159567	SRR7784722	9548623	29	3.03709e-06	0.2	0.0998	Unconfident	Medicago sativa		GEO		2018-09-04T17:33:00Z	whole plantlets
SRP159567	SRR7784723	12723965	1495714	0.117551	2773.36	1	Confident	Medicago sativa		GEO		2018-09-04T17:34:00Z	whole plantlets
SRP159567	SRR7784724	12697909	240049	0.0189046	477.82	0.9994	Confident	Medicago sativa		GEO		2018-09-04T17:35:00Z	root
SRP159567	SRR7784725	35570964	361	1.01487e-05	1.39	0.5225	Unconfident	Medicago sativa		GEO		2018-09-04T17:41:00Z	root
SRP159567	SRR7784726	13517112	840600	0.0621878	1552.27	1	Confident	Medicago sativa		GEO		2018-09-04T17:35:00Z	root
SRP159567	SRR7784727	40582170	6370129	0.156969	12540.6	1	Confident	Medicago sativa		GEO		2018-09-04T17:40:00Z	shoots
SRP159567	SRR7784728	38768183	2166	5.58706e-05	5.88	0.8034	Confident	Medicago sativa		GEO		2018-09-04T17:43:00Z	shoots
SRP201465	SRR9303235	8192787	6966	0.00085026	15.92	0.9717	Confident	Medicago sativa		GEO		2019-06-14T13:06:00Z	leaf
SRP201465	SRR9303238	12441839	17333	0.00139312	39.48	0.9877	Confident	Medicago sativa		GEO		2019-06-14T13:07:00Z	leaf
SRP336109	SRR15803525	6389269	31237	0.00488898	73.61	0.9992	Confident	Medicago sativa		NORTHWEST A&F UNIVERSITY	China: Yangling	2021-09-08T06:58:00Z	leaf
SRP336109	SRR15803526	7317210	78561	0.0107365	150.43	0.9999	Confident	Medicago sativa		NORTHWEST A&F UNIVERSITY	China: Yangling	2021-09-08T06:59:00Z	leaf
SRP336109	SRR15803527	6061504	89356	0.0147416	174.7	1	Confident	Medicago sativa		NORTHWEST A&F UNIVERSITY	China: Yangling	2021-09-08T06:59:00Z	leaf
SRP336109	SRR15803528	7069968	45755	0.00647174	88.57	0.9997	Confident	Medicago sativa		NORTHWEST A&F UNIVERSITY	China: Yangling	2021-09-08T06:59:00Z	leaf
SRP336109	SRR15803529	6395075	68496	0.0107107	133.15	0.9999	Confident	Medicago sativa		NORTHWEST A&F UNIVERSITY	China: Yangling	2021-09-08T06:59:00Z	leaf
SRP336109	SRR15803530	8920514	73485	0.00823775	146.33	0.9997	Confident	Medicago sativa		NORTHWEST A&F UNIVERSITY	China: Yangling	2021-09-08T07:00:00Z	leaf
SRP336109	SRR15803531	9231371	101483	0.0109933	204.18	0.9997	Confident	Medicago sativa		NORTHWEST A&F UNIVERSITY	China: Yangling	2021-09-08T07:00:00Z	leaf
SRP336109	SRR15803532	10293330	92909	0.00902614	188.47	1	Confident	Medicago sativa		NORTHWEST A&F UNIVERSITY	China: Yangling	2021-09-08T07:01:00Z	leaf
SRP336109	SRR15803533	16065459	607485	0.0378131	1324.37	0.9991	Confident	Medicago sativa		NORTHWEST A&F UNIVERSITY	China: Yangling	2021-09-13T10:58:00Z	leaf
SRP336109	SRR15803534	6315959	5914	0.000936358	14.88	0.9632	Confident	Medicago sativa		NORTHWEST A&F UNIVERSITY	China: Yangling	2021-09-08T06:59:00Z	leaf
SRP336109	SRR15803535	11350715	197033	0.0173586	407.37	0.9997	Confident	Medicago sativa		NORTHWEST A&F UNIVERSITY	China: Yangling	2021-09-08T07:00:00Z	leaf
SRP336109	SRR15803536	7698896	53401	0.00693619	113.87	0.9997	Confident	Medicago sativa		NORTHWEST A&F UNIVERSITY	China: Yangling	2021-09-08T06:59:00Z	leaf
SRP434021	SRR24282125	7809645	95695	0.0122534	207.86	0.9896	Confident	Medicago sativa	Zhongmu No.1	CHINESE ACADEMY OF AGRICULTURAL SCIENCES	China: haidian\, Beijing	2023-04-23T22:50:00Z	root
SRP434021	SRR24282126	8482150	104	1.2261e-05	3.77	0.2247	Unconfident	Medicago sativa	Zhongmu No.1	CHINESE ACADEMY OF AGRICULTURAL SCIENCES	China: haidian\, Beijing	2023-04-23T22:50:00Z	root
SRP434021	SRR24282127	9422114	9264	0.000983219	25.09	0.8247	Confident	Medicago sativa	Zhongmu No.1	CHINESE ACADEMY OF AGRICULTURAL SCIENCES	China: haidian\, Beijing	2023-04-23T22:50:00Z	root
SRP434021	SRR24282128	10360817	121140	0.0116921	268.85	0.9898	Confident	Medicago sativa	Zhongmu No.1	CHINESE ACADEMY OF AGRICULTURAL SCIENCES	China: haidian\, Beijing	2023-04-23T22:51:00Z	root
SRP434021	SRR24282129	10094402	222006	0.021993	707.04	0.974	Confident	Medicago sativa	Zhongmu No.1	CHINESE ACADEMY OF AGRICULTURAL SCIENCES	China: haidian\, Beijing	2023-04-23T22:50:00Z	root
SRP434021	SRR24282130	17476936	195279	0.0111735	359.63	0.9986	Confident	Medicago sativa	Zhongmu No.1	CHINESE ACADEMY OF AGRICULTURAL SCIENCES	China: haidian\, Beijing	2023-04-23T22:51:00Z	root
SRP434021	SRR24282131	11909648	29684	0.00249243	54.61	0.9394	Confident	Medicago sativa	Zhongmu No.1	CHINESE ACADEMY OF AGRICULTURAL SCIENCES	China: haidian\, Beijing	2023-04-23T22:51:00Z	root
SRP434021	SRR24282132	9383285	22283	0.00237475	43.55	0.9697	Confident	Medicago sativa	Zhongmu No.1	CHINESE ACADEMY OF AGRICULTURAL SCIENCES	China: haidian\, Beijing	2023-04-23T22:50:00Z	root
SRP434021	SRR24282135	7340594	34875	0.00475098	64.29	0.9884	Confident	Medicago sativa	Zhongmu No.1	CHINESE ACADEMY OF AGRICULTURAL SCIENCES	China: haidian\, Beijing	2023-04-23T22:51:00Z	root
SRP434021	SRR24282137	11095885	146207	0.0131767	349.31	0.9876	Confident	Medicago sativa	Zhongmu No.1	CHINESE ACADEMY OF AGRICULTURAL SCIENCES	China: haidian\, Beijing	2023-04-23T22:54:00Z	root
SRP434021	SRR24282138	10700133	76180	0.00711954	144.54	0.9985	Confident	Medicago sativa	Zhongmu No.1	CHINESE ACADEMY OF AGRICULTURAL SCIENCES	China: haidian\, Beijing	2023-04-23T22:52:00Z	root
SRP434021	SRR24282139	5271532	87778	0.0166513	162.91	0.9945	Confident	Medicago sativa	Zhongmu No.1	CHINESE ACADEMY OF AGRICULTURAL SCIENCES	China: haidian\, Beijing	2023-04-23T22:51:00Z	root
